# Highly conserved and *cis*-acting lncRNAs produced from paralogous regions in the center of HOXA and HOXB clusters in the endoderm lineage

**DOI:** 10.1101/2020.11.03.366716

**Authors:** Neta Degani, Elena Ainbinder, Igor Ulitsky

## Abstract

Long noncoding RNAs (lncRNAs) have been shown to play important roles in gene regulatory networks acting in early development. There has been rapid turnover of lncRNA loci during vertebrate evolution, with few human lncRNAs conserved beyond mammals. The sequences of these rare deeply conserved lncRNAs are typically not similar to each other. Here, we characterize *HOXA-AS3* and *HOXB-AS3*, lncRNAs produced from the central regions of the HOXA and HOXB clusters. Sequence-similar homologs of both lncRNAs are found in multiple vertebrate species and there is evident sequence similarity between their promoters, suggesting that the production of these lncRNAs predates the duplication of the HOX clusters at the root of the vertebrate lineage. This conservation extends to similar expression patterns of the two lncRNAs, in particular in cells transiently arising during early development or in the adult colon, and their co-regulation by the CDX1/2 transcription factors. Functionally, the RNA products of *HOXA-AS3* and *HOXB-AS3* regulate the expression of their overlapping HOX5–7 genes both in HT-29 cells and during differentiation of human embryonic stem cells. Beyond production of paralogous protein-coding and microRNA genes, the regulatory program in the HOX clusters therefore also relies on paralogous lncRNAs acting in restricted spatial and temporal windows of embryonic development and cell differentiation.
