## Supplementary material for "Highly conserved and *cis*-acting lncRNAs produced from paralogous regions in the center of HOXA and HOXB clusters in the endoderm lineage": Table S2

### Sheet: HOXA-AS3 Probes
HOXA_AS3	HOXA_AS3_set2
Quasar® 670 Dye	Quasar® 670 Dye
Probe Sequence:	Probe Sequence:
ctctcagtgatggggaaagg	gtgatggggaaagggtca
taagatggcgccggtgtaag	tgtaagagctgcctcctc
agggtctgtaaaacctgagg	tcggtggtaagatggcgc
gcttcttatggctcttttag	aaaacctgaggccccaag
aaatgggatttaaggtcccc	aacctggcccaaaagggt
cagagctgattccggattcg	cgcttcttatggctcttt
tgagcagtgggcttggaaag	aagacctcgtctccagtc
caaatccacactttcctcta	agctcagagcatcctgag
ggaatctttggtagatacgt	tgaaggtccaggggttgt
tttgcgtgtgcactaacatc	cggcactgcagtaggtgg
cgtgtagagacgtttgtctg	ctgcagaccaggcgaggg
acaatagagtgtatgccctt	ggatttaaggtccccacc
aattgcatgtcattctgtgc	cagccccaggctaggaaa
tgttgggtacccatgtattg	attcgcatgcgccctgaa
actgggaaaggggaggtgag	ttacccagagctgattcc
gagttaactgtagtgggtgg	gcagtgggcttggaaagg
aatggggtgactttgtagca	acactttcctctaaggct
tggagttcatttgtaaggca	ggtttttgcgtgtgcact
ccctgatgtttcctataata	ccgtgtagagacgtttgt
cttactgttcagctgtgtta	cttccctgtgtgcataat
ttagcaggactgtggagatg	gtgcccacaatagagtgt
cagatctgtgggttagcttc	gtgtccataattgggtgc
acttctggaggggaatgttc	caagtgttgggtacccat
tagaatcaatccctccttct	aggggactgggaaagggg
aaagcatcctaagtgcttgc	atgtggactgccttatcc
cagggtattggcatctattt	atctcctgtgttgtcctg
gagaatgtgctgaggtccag	caatgccctccgcaatgc
tcccctaaaactacctattt	ctgtagtgggtggggagg
cccgcaagaaagtgaatctc	ggtatgttgtcttgagtt
tatgtatcccaacactggca	gtcttggagttcatttgt
ccaaactacctatgtatcca	tgtacgccctgatgtttc
cgcgtccaaaatactaccta	gagatgcttccagcttcg
aacttttgtggactgagcgg	ttctgcttagcaggactg
gacagtcggaaaagcgtctt	ctgcagatctgtgggtta
ataaggacgaaggtccgact	ggggaatgttcctgagct
ccgcatgaagtggaagaaag	catcaacccccacttctg
tctcaggacctgacaggaag	ttggcacccacagctcag
tgtgttcatgtgtctgcatg	cctagaatcaatccctcc
gctggaaaggtcggttgtaa	ccaggatcagggtattgg
ggacattgtggaagcttagc	ccctgagaatgtgctgag
gttttcctttgtcagaggaa	cttttggggtccctgagg
cacttgctcacactctatat	cttgcctgctacctagtg
gaatggcaaaagtgcagcgt	acctattttgtgctggct
gagggaatgaggacagaggg	tactacctactcccctaa
cagggtccatttcaagatgg	ccagacccgcaagaaagt
tctcaaaagctaggagagcc	aacactggcagacaccca
tttaactccatttgtcttgg	ccaggaagtccctatgta
tgggttcgatcctcgtaaat	atgtatccagccccagag
tttaactccatttgtcttgg
tgggttcgatcctcgtaaat

### Sheet: HOXA5
· Stellaris® FISH Probes, Human HOXA5 with CAL Fluor® Red 610 Dye (cat # VSMF-2538-5)

### Sheet: Mouse Hoxaas3
mHOXA_AS3		HOXA_AS3_set2
Quasar® 670 Dye		Quasar® 670 Dye
Probe Sequence:		Probe Sequence:
gacatttgggtgccaaatga		cacacaggcacggaccattg
aactttataagccccagttc		tcacaaacacccttctgtag
atgccgtctttccttttaaa		ttgaagctgggtgagaggag
catttactggctgcttacac		cagtaacttagggagtcctg
gctaaagcccaactagagat		ttttccgtagctgcactaag
cactgggaaactcctcagag		actgggagatactgtatccg
gtgtggaattcccatcctag		tctctcctgcttctggaatg
ctggaagaggggctagatgc		atctccgtgtgaccttgaaa
cggttttctggttagagtga		aagtgggtatgcttgcgaca
tcagagttctccgatggttg		tttagggtgggaaggtaggg
gcggtctgaaggtgagacta		gatactgtagcagcaggagt
aagcgacagctgtcagagag		gggtgacagatctggtttta
aggaggacaattcgtctctt		caggatcctggagcaagtga
ctaatttcctgcgtcctctg		tgggccgatggtcaaggtaa
gctgctttgcaacttgcaac		cacatcctgtctgagtatcc
aatagagccgcattcttttg		tacaggcaagcccgaaacag
tttttataatttcccttgcg		tgacttcaaaccgatatcgc
tcatgtggataggaaccgtg		ttctagcccaaacagtcata
aactttatgagttgttcggc		agctagatctcttagacacc
gtcataaatccgttgttgtt		agatcttacacacaacctcc
tcctcttagtgatggggaaa		catcagttcacaagggtcag
agatggcgtctgtgtaagag		tgcaatagattcctacggga
aaatcgggacagactcggtg		tctctggaggccgatcttag
tcggacctaaaagggtctga		ttaaacacaaggcctgtggt
ggcttcttttgctacaatta		tttccaacagtattgctgga
ctctacccttactgaaccac		gtgaacaattagcacctggg
ctattgtaggccttgttgaa		gcaataatggtggcaagctg
catctctgaggaaaccaagt		tacattttctggcttctagg
caaagcttgagtccaccttg		ccaccttaatgtttacagaa
tgggaaaagctgtaggaggt		ttaaatgcacactagcctgg
gaaacctcaggccagaagaa		tcaggatgaggctctattga
accaacaccttgactcatag		tgcggtgattattctcatca
tactgtaggctgctgagtct		gtaagttttctgtgtggctg
tgcttttctgtctgtccaat		caaaactgtgtgaccctact
tgtttgtaactttgctgcct		atttgactggatggaggtgg
tgtgtgtgcccattaatctg		agggctggtaactgacagag
agagatttgcacatctctgc		gattggctatggcatggaag
ctcattgacctgggcactag		cggagagaccatttgtagtt
aaaaccatccgtgtcaccac		tttggctttgggattctgac
actgggacaggaggctctaa		accatggagactgtttgtac
ttaagggagcacaaggggag		acccatgacagaaagctcag
ttttcccattcaagaaccca		gtgaaatcttcttgcttcgg
aaaagcagagcgtgaaggcc		ggcggattatttattgcgac
gaacccctaaagcatacagt		cagataaagcgccgcatttg
aatgggagggaataaggcgc		cgtgtagatgcttggaatgt
tcagctttagggcagtaagg		cctaggccagacaattaaga
ctggtcagtgaggattgatc		caagcatcagtcgcgagttc
gaagaaccacacatggaggg		gtctgaccaggttagatttg
