## Supplementary material for "Highly conserved and *cis*-acting lncRNAs produced from paralogous regions in the center of HOXA and HOXB clusters in the endoderm lineage": Table S3

### Sheet: primers
Name	Sequence
hOct4_qPCR1_F	AGTGAGAGGCAACCTGGAGA
hOct4_qPCR1_R	ACACTCGGACCACATCCTTC
Sox17_qPCR_F	CGCACGGAATTTGAACAGTA
Sox17_qPCR_R	GGATCAGGGACCTGTCACAC
Cdx2_qPR_F	GGGCTCTCTGAGAGGCAGGT
Cdx2_qPR_R	CCTTTGCTCTGCGGTTCTG
SOX2_qPCR_F	TGGACAGTTACGCGCACAT
SOX2_qPCR_R	CGAGTAGGACATGCTGTAGGT
BRACHYURY_qPCR_F	TGCTTCCCTGAGACCCAGTT
BRACHYURY_qPCR_R	GATCACTTCTTTCCTTTGCATCAAG
WNT3_qPCR_F	TGACTTCGGCGTGTTAGTGTC
WNT3_qPCR_R	ATGTGGTCCAGGATAGTCGTG
Hhex_qPCR_F	CACCCGACGCCCTTTTACAT
Hhex_qPCR_R	GAAGGCTGGATGGATCGGC
Otx2_qPCR_F	GGAAGCACTGTTTGCCAAGACC
Otx2_qPCR_R	CTGTTGTTGGCGGCACTTAGCT
Evx1_qPCR_F	AGTGACCAGATGCGTCGTTAC
Evx1_qPCR_R	TGGTTTCCGGCAGGTTTAG
Afp_qPR_F	CTTTGGGCTGCTCGCTATGA
Afp_qPR_R	GCATGTTGATTTAACAAGCTGCT

### Sheet: Antibodies
Name	Cat #
Rabbit α-Eomes	Abcam, ab23345
Goat α-Sox17	R&D Systems, AF1924
Goat α-Cdx2	R&D Systems, AF3665
Goat α-Otx2	R&D Systems, AF1979
