## Supplementary material for "Highly conserved and *cis*-acting lncRNAs produced from paralogous regions in the center of HOXA and HOXB clusters in the endoderm lineage": Table S4

### Sheet: siRNA
Target name	sequence
HOXA-AS3 siRNA pool	GAGACAGAAUAGCGAACAA
	CAAUGGAAGGGCCGAACAA
	AGGAAAGGACAGCGAAGCU
	GUAGACAGGGCACUCGUUA
	GUAGACAGGGCACUCGUUA
HOXB-AS3 siRNA pool	CGACAAAGGGAGACAAAGUUU
	ACUUUGUCUCCCUUUGUCGUU
	GAGUCGGGCAUGAAAGAAAUU
	UUUCUUUCAUGCCCGACUCUU
	GUCAAGGGGUGAAGGGAAAUU
	UUUCCCUUCACCCCUUGACUU
CDX1 siRNA pool	GGACAAGGAUUCGCCCGUG
	GUAAGACUCGGACCAAGGA
	UUACAGCCGUUACAUCACA
	CUCCAAUGCCUGUGAAAGA
CDX2 siRNA pool	ACAAAUAUCGAGUGGUGUA
	CUACGGCGGUUACCACGUG
	UCACUACAGUCGCUACAUC
	GACGUGGCAUGUACCCUA

### Sheet: shRNA
Name	sequence
HOXA-AS3_sh1_s	CCGGAGCCAGGTTGCGAGTTGCAAACTCGAGTTTGCAACTCGCAACCTGGCTTTTTTG
HOXA-AS3_sh1_AS	AATTCAAAAAAGCCAGGTTGCGAGTTGCAAACTCGAGTTTGCAACTCGCAACCTGGCT
HOXA-AS3_sh2_s	CCGGAAGGGCCGAACAACTCATAAACTCGAGTTTATGAGTTGTTCGGCCCTTTTTTTG
HOXA-AS3_sh2_AS	AATTCAAAAAAAGGGCCGAACAACTCATAAACTCGAGTTTATGAGTTGTTCGGCCCTT
NT_sh_s	CCGGCAACAAGATGAAGAGCACCAACTCGAGTTGGTGCTCTTCATCTTGTTGTTTTTG
NT_sh_as	AATTCAAAAACAACAAGATGAAGAGCACCAACTCGAGTTGGTGCTCTTCATCTTGTTG

### Sheet: gRNA
Name	Sequence
gHOXB-AS3_1s	caccGGATAGTTTGCTATCGACAAGT
gHOXB-AS3_1AS	taaaACTTGTCGATAGCAAACTATCC
gHOXB-AS3_2S	caccGAGGAGGAAGCCGAGGGTCGGT
gHOXB-AS3_2AS	taaaACCGACCCTCGGCTTCCTCCTC
gHOXB-AS3_3S	caccGACTCTTGTGCTCAGGGTGGgt
gHOXB-AS3_3AS	taaaacCCACCCTGAGCACAAGAGTC
gHOXB-AS3_4s	caccGGTCTGGTAGCGGGTATACGGT
gHOXB-AS3_4AS	taaaACCGTATACCCGCTACCAGACC
gHOXB-AS3_5S	caccGCCGTCGCCGGGTCAGGTAGGT
gHOXB-AS3_5AS	taaaACCTACCTGACCCGGCGACGGC
gHOXB-AS3_6S	caccGCTCGGACAGGCAGAGTGCGGT
gHOXB-AS3_6AS	taaaACCGCACTCTGCCTGTCCGAGC
gHOXA-AS3_1s	caccTGGCTATAAAACGTCACGTGGT
gHOXA-AS3_1AS	taaaACCACGTGACGTTTTATAGCCA
gHOXA-AS3_2S	caccGTTGCGCTTTAGCTGCTCTGGT
gHOXA-AS3_2AS	taaaACCAGAGCAGCTAAAGCGCAAC
gHOXA-AS3_3S	caccTGGGTCCCGGGTGAAGAGTGGT
gHOXA-AS3_3AS	taaaACCACTCTTCACCCGGGACCCA
gHOXB_AS3_1_Act_S	caccTGGCTCGAGAAAGTCACGTGgt
gHOXB_AS3_1_Act_AS	taaaacCACGTGACTTTCTCGAGCCA
gHOXB_AS3_2_Act_S	caccGGGGTATCTGTCTGACTTCTgt
gHOXB_AS3_2_Act_AS	taaaacAGAAGTCAGACAGATACCCC
gHOXA_AS3_1_Act_S	caccAGCGCCAGGAGCCAACTCTGgt
gHOXA_AS3_1_Act_AS	taaaacCAGAGTTGGCTCCTGGCGCT
gHOXA_AS3_2_Act_S	caccGCGAGCTTACCTTAACTCGGgt
gHOXA_AS3_2_Act_AS	taaaacCCGAGTTAAGGTAAGCTCGC
gHOXA_AS3_3_Act_S	caccTGACAGTTTGAATGGCCAGGgt
gHOXA_AS3_3_Act_AS	taaaacCCTGGCCATTCAAACTGTCA
gHOXB_AS3_3_Act_S	caccGATCAATGTCAAAGCCGCCGgt
gHOXB_AS3_3_Act_AS	aaatacCGGCGGCTTTGACATTGATC
gHOXB_AS3_4_Act_S	caccCGAGAGCCCTGCTTAGACATgt
gHOXB_AS3_4_Act_AS	aaatacATGTCTAAGCAGGGCTCTCG
gHOXB_AS3_5_Act_S	caccGGTTTGTGGGGTGACGCGGTgt
gHOXB_AS3_5_Act_AS	aaatacACCGCGTCACCCCACAAACC

### Sheet: primers
Name	Sequence
hOct4_qPCR1_F	AGTGAGAGGCAACCTGGAGA
hOct4_qPCR1_R	ACACTCGGACCACATCCTTC
Sox17_qPCR_F	CGCACGGAATTTGAACAGTA
Sox17_qPCR_R	GGATCAGGGACCTGTCACAC
Cdx2_qPR_F	GGGCTCTCTGAGAGGCAGGT
Cdx2_qPR_R	CCTTTGCTCTGCGGTTCTG
HOXA5_qPCR1_F	TCTCGTTGCCCTAATTCATCTTTT
HOXA5_qPCR1_R	CATTCAGGACAAAGAGATGAACAGAA
HOXA6_qPCR1_F	CCCTCTACCAGGCTGGCTATG
HOXA6_qPCR1_R	CAGGACCGAGTTGGACTGTTG
HOXA7_qPCR1_F	CAAAATGCCGAGCCGACTT
HOXA7_qPCR1_R	TAGCCGGACGCAAAGGG
HOXB5_qPCR1_R	GGCTGCTTAGCTGGCTTGC
HOXB6_qPCR1_F	AGCAGCCCCCGTTCCA
HOXB6_qPCR1_R	AAAGGAGGAACTGTTGCACGAAT
HOXA-AS3_qPCR1_F	TAGTTGCGCTTTAGCTGCTCT
HOXA-AS3_qPCR1_R	CCCTTAACCCATCCCAGCAC
HOXB-AS3_qPCR1_F	ACAAAGTCAAGGGGTGAAGGG
HOXB-AS3_qPCR1_R	CCAGCTTGGCCCAACTTCTTA
